# IgStrand: A universal residue numbering scheme for the Immunoglobulin-fold (Ig-fold) to study Ig-Proteomes and Ig-Interactomes

**DOI:** 10.1101/2024.06.10.598201

**Authors:** Caesar Tawfeeq, Jiyao Wang, Umesh Khaniya, Thomas Madej, James Song, Ravinder Abrol, Philippe Youkharibache

## Abstract

The Immunoglobulin fold (Ig-fold) is found in proteins from all domains of life and represents the most populous fold in the human genome, with current estimates ranging from 2 to 3% of protein coding regions. That proportion is much higher in the surfaceome where Ig and Ig-like domains orchestrate cell-cell recognition, adhesion and signaling. The ability of Ig-domains to reliably fold and self-assemble through highly specific interfaces represents a remarkable property of these domains, making them key elements of molecular interaction systems: the immune system, the nervous system, the vascular system and the muscular system. We define a universal residue numbering scheme, common to all domains sharing the Ig-fold in order to study the wide spectrum of Ig-domain variants constituting the Ig-proteome and Ig-Ig interactomes at the heart of these *systems*. The “IgStrand numbering scheme” enables the identification of Ig structural proteomes and interactomes in and between any species, and comparative structural, functional, and evolutionary analyses. We review how Ig-domains are classified today as topological and structural variants and highlight the *“Ig-fold irreducible structural signature”* shared by all of them. The IgStrand numbering scheme lays the foundation for the systematic annotation of structural proteomes by detecting and accurately labeling Ig-, Ig-like and Ig-extended domains in proteins, which are poorly annotated in current databases and opens the door to accurate machine learning. Importantly, it sheds light on the robust *Ig protein folding algorithm* used by nature to form beta sandwich supersecondary structures. The numbering scheme powers an algorithm implemented in the interactive structural analysis software iCn3D to systematically recognize Ig-domains, annotate them and perform detailed analyses comparing any domain sharing the Ig-fold in sequence, topology and structure, regardless of their diverse topologies or origin. The scheme provides a robust fold detection and labeling mechanism that reveals unsuspected structural homologies among protein structures beyond currently identified Ig- and Ig-like domain variants. Indeed, multiple folds classified independently contain a common structural signature, in particular jelly-rolls. Examples of folds that harbor an “Ig-extended” architecture are given. Applications in protein engineering around the Ig-architecture are straightforward based on the universal numbering.

**AUTHOR SUMMARY:** The Immunoglobulin fold (Ig-fold) is a highly conserved protein architecture that has diversified extensively throughout evolution to provide a significant number of Ig-domain types with variable topologies in all life forms. Primarily known for its role in the vertebrate immune system and in particular for its presence in the structure of antibodies, the Ig-domains are found in a myriad of proteins involved in multiple diverse biological/structural functions within the immune, nervous, vascular, and muscular systems, where they mediate neural development, cell-cell recognition, cell adhesion and signaling. Structurally, the Ig-fold consists of 70-110 amino acids that form two beta sheets stabilized by hydrogen bonds facing each other in a sandwich configuration. This architecture provides stability and tremendous adaptability, making the Ig-fold a fundamental building block in many protein families across species, from bacteria to vertebrates. The Ig-fold is most abundant in the human genome, accounting for at least 2-3% of protein-coding regions, which is an underestimate as no reliable method exists to date that can identify all Ig domain variants with precision. To better identify and to study Ig-domain variants and most importantly their specific interactions behind biological functions, the “IgStrand universal residue numbering scheme” was developed. It enables the annotation of the diverse Ig-domain topological variants down to the residue level and their interactions, allowing detailed comparative structural, functional, and evolutionary analyses. This deconstruction of all known Ig-domain topological variant tertiary and quaternary structures will assist in the rational design from scratch of Ig-based therapeutics from single-domain antibodies to cellular therapies against any antigen of interest.
