## Supplementary material for "IgStrand: A universal residue numbering scheme for the Immunoglobulin-fold (Ig-fold) to study Ig-Proteomes and Ig-Interactomes": Ig-domains templates - Table1 in Excel format

### Sheet: Sheet1
Filename	Structural Classification	Protein	Template	SCOPe	UniProt	Domain # (PDB)	Domain # (Protein)	PDB ID	Chain ID	RefSeq	Species
B2Microglobulin_7phrL_human_C1.pdb	C1	B2-Microglobulin	Ig	b.1.1.2	C1	1	1	7phr	L	P61769	Human
BTLA_2aw2A_human_Iset.pdb	I-set	BTLA	Ig	b.1.1.4	V	1	1	2aw2	A	Q7Z6A9	Human
CD19_6al5A_human_C2orV-n1.pdb	CD19	CD19	Ig	Unk.	C2	1	1	6al5	A	P15391	Human
CD2_1hnfA_human_C2-n2.pdb	C2	CD2	Ig	b.1.1.3	C2	2	2	1hnf	A	P06729	Human
CD2_1hnfA_human_V-n1.pdb	V	CD2	Ig	b.1.1.1	V	1	1	1hnf	A	P06729	Human
CD28_1yjdC_human_V.pdb	V	CD28	Ig	b.1.1.1	V	1	1	1yjd	C	P10747	Human
CD3d_6jxrd_human_C1.pdb	C1	CD3d	Ig	b.1.1.4	Ig-like	1	1	6jxr	d	P04234	Human
CD3e_6jxrf_human_C1.pdb	C1	CD3e	Ig	b.1.1.4	Ig-like	1	1	6jxr	f	P07766	Human
CD3g_6jxrg_human_C2.pdb	C2	CD3g	Ig	b.1.1.4	Ig-like	1	1	6jxr	g	P09693	Human
CD8a_1cd8A_human_V.pdb	V	CD8a	Ig	b.1.1.1	V	1	1	2atp	A	P01731	Mouse
Contactin1_3s97C_human_Iset-n2.pdb	I-set	Contactin1	Ig	b.1.1.0	C2	2	3	3s97	C	Q12860	Human
FAB-HEAVY_5esv_C1-n2.pdb	C1	FAB-CH1	Ig	b.1.1.2	C1	2	2	5esv	C	5ESV_C	Human
FAB-HEAVY_5esv_V-n1.pdb	V	FAB-VH	Ig	b.1.1.1	V	1	1	5esv	C	5ESV_C	Human
FAB-LIGHT_5esv_C1-n2.pdb	C1	FAB-CL1	Ig	b.1.1.2	C1	2	2	5esv	D	5ESV_D	Human
FAB-LIGHT_5esv_V-n1.pdb	V	FAB-VL	Ig	b.1.1.1	V	1	1	5esv	D	5ESV_D	Human
ICOS_6x4gA_human_V.pdb	V	CD278 (ICOS)	Ig	b.1.1.1	V	1	1	6x4g	A	Q9Y6W8	Human
JAM1_1nbqA_human_Iset-n2.pdb	I-set	JAM1	Ig	b.1.1.4	V	2	2	1nbq	A	Q9Y624	Human
LAG3_7tzgD_human_C2-n2.pdb	C1	LAG3	Ig	Unk.	C2	2	2	7tzg	D	P18627	Human
LAG3_7tzgD_human_V-n1.pdb	V	LAG3	Ig	Unk.	V	1	1	7tzg	D	P18627	Human
MHCIa_7phrH_human_C1.pdb	C1	MHCI alpha	Ig	b.1.1.2	C1	1	1	7phr	H	P04439	Human
Palladin_2dm3A_human_Iset-n1.pdb	I-set	Palladin	Ig	b.1.1.4	C2	1	1	2dm3	A	Q8WX93	Human
PD1_4zqkB_human_V.pdb	V	CD279 (PD1)	Ig	b.1.1.1	V	1	1	4zqk	B	Q15116	Human
PDL1_4z18B_human_V-n1.pdb	V	CD274 (PDL1)	Ig	b.1.1.1	V	1	1	4z18	B	Q9NZQ7	Human
Siglec3_5j0bB_human_C1-n2.pdb	C1	Siglec-3 CD33	Ig	Unk.	C2	2	2	5j0b	B	P20138	Human
Titin_4uowM_human_Iset-n152.pdb	I-set	Titin	Ig	Unk.	Ig-like	1	152 (M10)	4uow	M	Q5VST9	Human
VNAR_1t6vN_shark_V.pdb	V	VNAR	Ig	b.1.1.1	Ig-like	1	1	1t6v	N	1T6V_N	Shark
C3_2qkiD_human_n1.pdb	FN3-like	C3 Complement	Ig-like	b.1.29.2	Unknown	1	1	2qki	D	P01024	Human
Contactin1_2ee2A_human_FN3-n9.pdb	FN3	Contactin1	Ig-like	b.1.2.0	FN3	1	9	2ee2	A	Q12860	Human
ECadherin_4zt1A_human_n2.pdb	Cadherin	E-Cadherin	Ig-like	b.1.6.1	Cadherin	1	2	4zt1	A	P12830	Human
GHR_1axiB_human_FN3-n1.pdb	FN3	GHR	Ig-like	b.1.2.1	FN3	1	1	1axi	B	P10912	Human
IL6Rb_1bquB_human_FN3-n2.pdb	FN3	CD130 (IL6R-beta)	Ig-like	b.1.2.1	FN3	1	2	1bqu	B	P40189	Human
IL6Rb_1bquB_human_FN3-n3.pdb	FN3	CD130 (IL6R-beta)	Ig-like	b.1.2.1	FN3	2	3	1bqu	B	P40189	Human
InsulinR_8guyE_human_FN3-n1.pdb	FN3	Insulin Receptor	Ig-like	b.1.2.1	FN3	1	1	8guy	E	P06213	Human
InsulinR_8guyE_human_FN3-n2.pdb	FN3	Insulin Receptor	Ig-like	b.1.2.1	FN3	2	2	8guy	E	P06213	Human
NaCaExchanger_2fwuA_dog_n2.pdb	FN3-like	NaCa Exchanger	Ig-like	b.1.27.1	Unknown	1	2	2fwu	A	P23685	Dog
NaKATPaseTransporterBeta_2zxeB_spurdogshark.pdb	Unknown	NaK ATPase Transporter-Beta	Ig-like	b.1.32.1	Ig-like	1	1	2zxe	B	P05027	Spurdog shark
ORF7a_1xakA_virus.pdb	Unknown	ORF7a	Ig-like	b.1.24.1	Unknown	1	1	1xak	A	P59635	Virus
RBPJ_6py8C_human_Unk-n1.pdb	Unknown	RBPJ	Ig-like	Unk.	Unknown	1	1	6py8	C	Q06330	Human
RBPJ_6py8C_human_Unk-n2.pdb	Unknown	RBPJ	Ig-like	Unk.	Unknown	2	2	6py8	C	Q06330	Human
Sidekick2_1wf5A_human_FN3-n7.pdb	FN3	Sidekick-2	Ig-like	b.1.2.1	FN3	1	7	1wf5	A	Q58EX2	Human
TP47_1o75A_bacteria.pdb	Unknown	Tp47 Lipoprotein	Ig-like	b.1.20.1	Unknown	1	1	1o75	A	P29723	Bacteria
ASF1A_2iijA_human.pdb	FN3-like	ASF-1A Histone Chaperone	Ig-extended	b.1.22.1	Unknown	1	1	2iij	A	Q9Y294	Human
BArrestin1_4jqiA_rat_n1.pdb	FN3-like	B-Arrestin-1	Ig-extended	b.1.18.11	Unknown	1	1	4jqi	A	P29066	Rat
CoAtomerGamma1_1r4xA_human.pdb	Unknown	CoAtomer-Gamma-1	Ig-extended	b.1.10.3	Unknown	1	1	1r4x	A	Q9Y678	Human
CuZnSuperoxideDismutase_1hl5C_human.pdb	FN3-like	CuZn Superoxidase Dismutase	Ig-extended	b.1.8.2	Unknown	1	1	1hl5	C	P00441	Human
Endo-14-BetaXylanase10A_1i8aA_bacteria_n4.pdb	Unknown	Endo-1,4-Beta--Xylanase-A	Ig-extended	b.1.9.2	Unknown	1	4	1i8a	A	Q60037	Bacteria
IsdA_2iteA_bacteria.pdb	Unknown	IsdA NEAT domain	Ig-extended	b.1.28.1	Unknown	1	1	2ite	A	Q2FZE9	Bacteria
LaminAC_1ifrA_human.pdb	Unknown	Lamin-A/C	Ig-extended	b.1.16.1	Unknown	1	1	1ifr	A	P02545	Human
MPT63_1lmiA_bacteria.pdb	FN3-like	MPT63	Ig-extended	b.1.19.1	Unknown	1	1	1lmi	A	P9WIP1	Bacteria
TEAD1_3kysC_human.pdb	FN3-like	TEAD1 (TEF1)	Ig-extended	b.1.18.26	Unknown	1	1	3kys	C	P28347	Human
TP34_2o6cA_bacteria.pdb	Unknown	TP34	Ig-extended	b.1.33.1	Unknown	1	1	2o6c	A	P19478	Bacteria
VISTA_6oilA_human_V.pdb	V	VISTA (VSIR)	Ig-extended	b.1.1.1	V	1	1	6oil	A	Q9H7M9	Human
